# Single-Cell and WGCNA Integrative Analysis Reveal the Key Chondrocytes Niches and Pathogenic Genes in Intervertebral Disc Degeneration

**DOI:** 10.1101/2025.03.07.642051

**Authors:** Yuyang Zhang, Xiaohui Wang, Dingjun Hao

## Abstract

Intervertebral disc degeneration (IDD) is a leading cause of low back pain, necessitating a comprehensive understanding of the molecular mechanisms driving disc degeneration to develop effective preventive and therapeutic strategies. Chondrocytes, as the predominant cellular constituents of the nucleus pulposus, are thought to play a pivotal role in the pathogenesis of IDD. In this study, we leveraged publicly available single-cell RNA sequencing (scRNA) data from the Gene Expression Omnibus (GEO) database for a comprehensive analysis. Employing unsupervised clustering methods, we successfully identified five distinct subtypes of chondrocytes and characterized two distinct terminal cell fates within the chondrocyte population. Through weighted gene co-expression network analysis (WGCNA), we identified RPL17, RPL13A, RPS18, and RPS24 as hub genes significantly associated with disc degeneration compared to control discs. Furthermore, our analysis of cell communication unveiled the activation of pro-inflammatory pathways in intervertebral disc degeneration. These findings shed light on the intricate complexity of chondrocyte involvement in the development of intervertebral disc degeneration and enhance our understanding of the role of chondrocyte niches within the nucleus pulposus during degenerative processes. Importantly, our study paves the way for potential targeted therapeutic approaches to address IDD.
