## Supplemental Table 1 for "Single-Cell and WGCNA Integrative Analysis Reveal the Key Chondrocytes Niches and Pathogenic Genes in Intervertebral Disc Degeneration"

### Sheet: Sheet1
Patient ID	Age [years]	Gender	Weight [kg]	Reason for surgery	Pfirrmann grading	CRP [mg dL−1]	WBC (109 L−1)	Lymphocyte (109 L−1)	Monocyte (109 L−1)
IDD1	64	Female	50	Lumbar disc herniation	IV	0.027	4.83	1.55	0.19
IDD2	53	Female	60	Lumbar disc herniation	IV	0.184	5.53	2.28	0.49
IDD3	54	Male	68	Lumbar disc herniation	V	0.011	10.79	3.55	0.83
IDD4	56	Male	55	Lumbar disc herniation	V	0.022	5.75	1.86	0.61
Health1	31	Male	lack	brain death	I	lack	lack	lack	lack
Health2	31	Male	lack	brain death	I	lack	lack	lack	lack
Health3	18	male	lack	spine fracture	I	lack	lack	lack	lack
