## Supplemental Table 2 for "Single-Cell and WGCNA Integrative Analysis Reveal the Key Chondrocytes Niches and Pathogenic Genes in Intervertebral Disc Degeneration"

cluster	source	term_name	term_id	adjusted_p_value	negative_log10_of_adjusted_p_value	term_size	query_size	intersection_size	effective_domain_size	intersections
Chond1	GO:MF	chitin binding	GO:0008061	0.000866704	3.062129305	8	13	2	20183	CHI3L1,CHI3L2
Chond1	GO:MF	cysteine dioxygenase activity	GO:0017172	0.02608631	1.583587345	1	13	1	20183	CDO1
Chond1	GO:MF	alcohol binding	GO:0043178	0.039106204	1.407754342	89	13	2	20183	RBP4,APOD
Chond1	GO:MF	retinol transmembrane transporter activity	GO:0034632	0.039106204	1.407754342	3	13	1	20183	RBP4
Chond1	GO:MF	alcohol transmembrane transporter activity	GO:0015665	0.041700884	1.379854734	4	13	1	20183	RBP4
Chond1	GO:BP	chitin catabolic process	GO:0006032	0.002007701	2.697300944	6	13	2	21100	CHI3L1,CHI3L2
Chond1	GO:BP	chitin metabolic process	GO:0006030	0.002007701	2.697300944	6	13	2	21100	CHI3L1,CHI3L2
Chond1	GO:BP	glucosamine-containing compound catabolic process	GO:1901072	0.004009823	2.396874843	10	13	2	21100	CHI3L1,CHI3L2
Chond1	GO:BP	amino sugar catabolic process	GO:0046348	0.007005004	2.154591635	15	13	2	21100	CHI3L1,CHI3L2
Chond1	GO:BP	glucosamine-containing compound metabolic process	GO:1901071	0.017279528	1.762468129	26	13	2	21100	CHI3L1,CHI3L2
Chond1	GO:BP	aminoglycan catabolic process	GO:0006026	0.029395517	1.531718902	37	13	2	21100	CHI3L1,CHI3L2
Chond1	GO:BP	amino sugar metabolic process	GO:0006040	0.032516857	1.487891445	42	13	2	21100	CHI3L1,CHI3L2
Chond1	GO:BP	carbohydrate metabolic process	GO:0005975	0.033833104	1.470658151	590	13	4	21100	RBP4,APOD,CHI3L1,CHI3L2
Chond1	GO:BP	negative regulation of lipoprotein lipid oxidation	GO:0060588	0.047132701	1.326677668	1	13	1	21100	APOD
Chond1	GO:BP	negative regulation of lipoprotein oxidation	GO:0034443	0.047132701	1.326677668	1	13	1	21100	APOD
Chond1	GO:BP	regulation of lipoprotein lipid oxidation	GO:0060587	0.049599261	1.304524793	2	13	1	21100	APOD
Chond1	GO:BP	alkanesulfonate biosynthetic process	GO:0046305	0.049599261	1.304524793	2	13	1	21100	CDO1
Chond1	GO:BP	lipoprotein modification	GO:0042160	0.049599261	1.304524793	2	13	1	21100	APOD
Chond1	GO:BP	lipoprotein oxidation	GO:0042161	0.049599261	1.304524793	2	13	1	21100	APOD
Chond1	GO:BP	regulation of lipoprotein oxidation	GO:0034442	0.049599261	1.304524793	2	13	1	21100	APOD
Chond1	GO:BP	lipoprotein lipid oxidation	GO:0034439	0.049599261	1.304524793	2	13	1	21100	APOD
Chond1	GO:BP	inflammatory response	GO:0006954	0.049599261	1.304524793	778	13	4	21100	CDO1,APOD,CHI3L1,PLA2G2A
Chond1	GO:BP	taurine biosynthetic process	GO:0042412	0.049599261	1.304524793	2	13	1	21100	CDO1
Chond1	GO:BP	negative regulation of smooth muscle cell-matrix adhesion	GO:2000098	0.049599261	1.304524793	2	13	1	21100	APOD
Chond1	GO:CC	extracellular space	GO:0005615	1.71E-07	6.766402294	3364	13	12	21698	RPL34,SCRG1,GPX3,EIF3H,FGFBP2,S100B,RBP4,APOD,CHI3L1,PLA2G2A,CHI3L2,CYTL1
Chond1	GO:CC	extracellular region	GO:0005576	1.62533E-06	5.789058697	4315	13	12	21698	RPL34,SCRG1,GPX3,EIF3H,FGFBP2,S100B,RBP4,APOD,CHI3L1,PLA2G2A,CHI3L2,CYTL1
Chond1	GO:CC	extracellular organelle	GO:0043230	0.001195541	2.922435679	2134	13	7	21698	RPL34,GPX3,EIF3H,RBP4,APOD,CHI3L1,PLA2G2A
Chond1	GO:CC	extracellular membrane-bounded organelle	GO:0065010	0.001195541	2.922435679	2134	13	7	21698	RPL34,GPX3,EIF3H,RBP4,APOD,CHI3L1,PLA2G2A
Chond1	GO:CC	extracellular exosome	GO:0070062	0.001195541	2.922435679	2110	13	7	21698	RPL34,GPX3,EIF3H,RBP4,APOD,CHI3L1,PLA2G2A
Chond1	GO:CC	extracellular vesicle	GO:1903561	0.001195541	2.922435679	2133	13	7	21698	RPL34,GPX3,EIF3H,RBP4,APOD,CHI3L1,PLA2G2A
Chond1	GO:CC	perinuclear region of cytoplasm	GO:0048471	0.007747658	2.110829543	718	13	4	21698	S100B,APOD,CHI3L1,PLA2G2A
Chond1	GO:CC	cytosolic ribosome	GO:0022626	0.017360866	1.760428627	104	13	2	21698	RPL34,APOD
Chond1	GO:CC	ribosome	GO:0005840	0.029285254	1.533350999	519	13	3	21698	RPL34,EIF3H,APOD
Chond1	GO:CC	eukaryotic translation initiation factor 3 complex, eIF3m	GO:0071541	0.030831414	1.511006556	7	13	1	21698	EIF3H
Chond1	GO:CC	vesicle	GO:0031982	0.030831414	1.511006556	3957	13	7	21698	RPL34,GPX3,EIF3H,RBP4,APOD,CHI3L1,PLA2G2A
Chond2	GO:MF	extracellular matrix structural constituent	GO:0005201	2.81E-22	21.55121343	137	13	11	25412	ABI3BP,FN1,SPARC,COL1A2,COL2A1,COL3A1,PRELP,COL5A1,COL5A2,COL11A1,COL6A1
Chond2	GO:MF	structural molecule activity	GO:0005198	8.84E-14	13.05343492	790	13	11	25412	ABI3BP,FN1,SPARC,COL1A2,COL2A1,COL3A1,PRELP,COL5A1,COL5A2,COL11A1,COL6A1
Chond2	GO:MF	extracellular matrix structural constituent conferring tensile strength	GO:0030020	3.63E-13	12.44054548	35	13	6	25412	COL1A2,COL3A1,COL5A1,COL5A2,COL11A1,COL6A1
Chond2	GO:MF	platelet-derived growth factor binding	GO:0048407	5.65E-13	12.24814013	12	13	5	25412	COL1A2,COL2A1,COL3A1,COL5A1,COL6A1
Chond2	GO:MF	glycosaminoglycan binding	GO:0005539	2.98E-08	7.526475823	218	13	6	25412	ABI3BP,FN1,PRELP,VCAN,COL5A1,COL11A1
Chond2	GO:MF	growth factor binding	GO:0019838	2.77E-07	6.557060435	139	13	5	25412	COL1A2,COL2A1,COL3A1,COL5A1,COL6A1
Chond2	GO:MF	heparin binding	GO:0008201	5.28E-07	6.277187409	158	13	5	25412	ABI3BP,FN1,PRELP,COL5A1,COL11A1
Chond2	GO:MF	sulfur compound binding	GO:1901681	7.96E-06	5.098996493	272	13	5	25412	ABI3BP,FN1,PRELP,COL5A1,COL11A1
Chond2	GO:MF	proteoglycan binding	GO:0043394	0.000125207	3.902370818	54	13	3	25412	FN1,COL2A1,COL5A1
Chond2	GO:MF	collagen binding	GO:0005518	0.000411559	3.385568054	80	13	3	25412	ABI3BP,SPARC,COL6A1
Chond2	GO:MF	SMAD binding	GO:0046332	0.000476736	3.321721815	84	13	3	25412	COL1A2,COL3A1,COL5A2
Chond2	GO:MF	carbohydrate derivative binding	GO:0097367	0.002383299	2.622821451	2278	13	7	25412	ABI3BP,FN1,COL2A1,PRELP,VCAN,COL5A1,COL11A1
Chond2	GO:MF	protease binding	GO:0002020	0.00464864	2.332674089	180	13	3	25412	FN1,COL1A2,COL3A1
Chond2	GO:MF	metal ion binding	GO:0046872	0.013133276	1.881626913	4091	13	8	25412	FN1,SPARC,COL1A2,COL2A1,COL3A1,VCAN,COL5A2,COL11A1
Chond2	GO:MF	cation binding	GO:0043169	0.015615556	1.806442538	4191	13	8	25412	FN1,SPARC,COL1A2,COL2A1,COL3A1,VCAN,COL5A2,COL11A1
Chond2	GO:MF	protein-containing complex binding	GO:0044877	0.03218092	1.49240155	1522	13	5	25412	ABI3BP,FN1,SPARC,COL3A1,COL6A1
Chond2	GO:BP	collagen fibril organization	GO:0030199	8.02E-11	10.0959545	55	14	6	27543	COL1A2,COL2A1,COL3A1,COL5A1,COL5A2,COL11A1
Chond2	GO:BP	extracellular matrix organization	GO:0030198	2.60E-10	9.585478876	296	14	8	27543	ABI3BP,FN1,COL1A2,COL2A1,COL3A1,COL5A1,COL5A2,COL11A1
Chond2	GO:BP	external encapsulating structure organization	GO:0045229	2.67E-10	9.573705137	297	14	8	27543	ABI3BP,FN1,COL1A2,COL2A1,COL3A1,COL5A1,COL5A2,COL11A1
Chond2	GO:BP	extracellular structure organization	GO:0043062	2.74E-10	9.56197174	298	14	8	27543	ABI3BP,FN1,COL1A2,COL2A1,COL3A1,COL5A1,COL5A2,COL11A1
Chond2	GO:BP	endodermal cell differentiation	GO:0035987	9.20E-09	8.035987347	44	14	5	27543	FN1,COL5A1,COL5A2,COL11A1,COL6A1
Chond2	GO:BP	endoderm formation	GO:0001706	2.43E-08	7.615051882	53	14	5	27543	FN1,COL5A1,COL5A2,COL11A1,COL6A1
Chond2	GO:BP	endoderm development	GO:0007492	3.28E-07	6.484015435	88	14	5	27543	FN1,COL5A1,COL5A2,COL11A1,COL6A1
Chond2	GO:BP	formation of primary germ layer	GO:0001704	1.58E-06	5.800754158	120	14	5	27543	FN1,COL5A1,COL5A2,COL11A1,COL6A1
Chond2	GO:BP	circulatory system development	GO:0072359	1.49E-05	4.825698889	1180	14	8	27543	ABI3BP,FN1,SPARC,COL1A2,COL2A1,COL3A1,COL5A1,COL11A1
Chond2	GO:BP	gastrulation	GO:0007369	1.72E-05	4.763567035	193	14	5	27543	FN1,COL5A1,COL5A2,COL11A1,COL6A1
Chond2	GO:BP	skeletal system development	GO:0001501	8.02E-05	4.095633147	538	14	6	27543	SPARC,COL1A2,COL2A1,COL3A1,COL5A2,COL11A1
Chond2	GO:BP	heart development	GO:0007507	0.000195509	3.708832923	626	14	6	27543	ABI3BP,FN1,COL2A1,COL3A1,COL5A1,COL11A1
Chond2	GO:BP	embryonic morphogenesis	GO:0048598	0.000224628	3.648535543	641	14	6	27543	FN1,COL2A1,COL5A1,COL5A2,COL11A1,COL6A1
Chond2	GO:BP	anatomical structure formation involved in morphogenesis	GO:0048646	0.000391713	3.407032244	1182	14	7	27543	FN1,SPARC,COL2A1,COL5A1,COL5A2,COL11A1,COL6A1
Chond2	GO:BP	embryo development	GO:0009790	0.00052931	3.276289525	1236	14	7	27543	FN1,COL2A1,COL3A1,COL5A1,COL5A2,COL11A1,COL6A1
Chond2	GO:BP	supramolecular fiber organization	GO:0097435	0.000584765	3.233018944	755	14	6	27543	COL1A2,COL2A1,COL3A1,COL5A1,COL5A2,COL11A1
Chond2	GO:BP	anatomical structure morphogenesis	GO:0009653	0.000759178	3.119656247	2781	14	9	27543	FN1,SPARC,COL1A2,COL2A1,COL3A1,COL5A1,COL5A2,COL11A1,COL6A1
Chond2	GO:BP	negative regulation of endodermal cell differentiation	GO:1903225	0.000812853	3.08998797	4	14	2	27543	COL5A1,COL5A2
Chond2	GO:BP	cellular response to amino acid stimulus	GO:0071230	0.001012472	2.994616828	183	14	4	27543	COL1A2,COL3A1,COL5A2,COL6A1
Chond2	GO:BP	tissue development	GO:0009888	0.001033497	2.985690964	2046	14	8	27543	FN1,COL1A2,COL2A1,COL3A1,COL5A1,COL5A2,COL11A1,COL6A1
Chond2	GO:BP	cellular response to acid chemical	GO:0071229	0.00122552	2.911679759	192	14	4	27543	COL1A2,COL3A1,COL5A2,COL6A1
Chond2	GO:BP	regulation of endodermal cell differentiation	GO:1903224	0.002030952	2.692300296	6	14	2	27543	COL5A1,COL5A2
Chond2	GO:BP	response to amino acid	GO:0043200	0.002219817	2.653682889	223	14	4	27543	COL1A2,COL3A1,COL5A2,COL6A1
Chond2	GO:BP	tendon development	GO:0035989	0.002842507	2.546298426	7	14	2	27543	COL5A1,COL11A1
Chond2	GO:BP	response to acid chemical	GO:0001101	0.003018331	2.520233107	241	14	4	27543	COL1A2,COL3A1,COL5A2,COL6A1
Chond2	GO:BP	animal organ morphogenesis	GO:0009887	0.004688586	2.328958152	1082	14	6	27543	COL1A2,COL2A1,COL3A1,COL5A1,COL5A2,COL11A1
Chond2	GO:BP	connective tissue development	GO:0061448	0.00593164	2.226825212	286	14	4	27543	COL2A1,COL3A1,COL5A1,COL11A1
Chond2	GO:BP	sensory organ morphogenesis	GO:0090596	0.007158937	2.145151433	300	14	4	27543	COL2A1,COL5A1,COL5A2,COL11A1
Chond2	GO:BP	cellular response to growth factor stimulus	GO:0071363	0.009310164	2.031042651	693	14	5	27543	SPARC,COL1A2,COL2A1,COL3A1,CILP
Chond2	GO:BP	skin development	GO:0043588	0.009803884	2.008601835	325	14	4	27543	COL1A2,COL3A1,COL5A1,COL5A2
Chond2	GO:BP	cellular response to organic substance	GO:0071310	0.010730681	1.969372696	2794	14	8	27543	FN1,SPARC,COL1A2,COL2A1,COL3A1,COL5A2,CILP,COL6A1
Chond2	GO:BP	response to growth factor	GO:0070848	0.011267957	1.948154835	721	14	5	27543	SPARC,COL1A2,COL2A1,COL3A1,CILP
Chond2	GO:BP	multicellular organism development	GO:0007275	0.011556521	1.937172885	5045	14	10	27543	ABI3BP,FN1,SPARC,COL1A2,COL2A1,COL3A1,COL5A1,COL5A2,COL11A1,COL6A1
Chond2	GO:BP	animal organ development	GO:0048513	0.011864468	1.92575174	3856	14	9	27543	ABI3BP,FN1,SPARC,COL1A2,COL2A1,COL3A1,COL5A1,COL5A2,COL11A1
Chond2	GO:BP	blood vessel development	GO:0001568	0.012605057	1.899455182	738	14	5	27543	FN1,SPARC,COL1A2,COL3A1,COL5A1
Chond2	GO:BP	chondrocyte differentiation	GO:0002062	0.013028886	1.88509271	112	14	3	27543	COL2A1,COL3A1,COL11A1
Chond2	GO:BP	collagen metabolic process	GO:0032963	0.014101457	1.850736001	115	14	3	27543	FN1,COL1A2,COL5A1
Chond2	GO:BP	vasculature development	GO:0001944	0.015553047	1.808184527	771	14	5	27543	FN1,SPARC,COL1A2,COL3A1,COL5A1
Chond2	GO:BP	wound healing	GO:0042060	0.02020939	1.694446793	391	14	4	27543	ABI3BP,FN1,COL3A1,COL5A1
Chond2	GO:BP	cell adhesion	GO:0007155	0.022207587	1.65349863	1422	14	6	27543	ABI3BP,FN1,COL3A1,VCAN,COL5A1,COL6A1
Chond2	GO:BP	ossification	GO:0001503	0.024085021	1.618252969	409	14	4	27543	COL1A2,COL2A1,COL5A2,COL11A1
Chond2	GO:BP	cellular response to endogenous stimulus	GO:0071495	0.027189769	1.565594476	1474	14	6	27543	COL1A2,COL2A1,COL3A1,COL5A2,CILP,COL6A1
Chond2	GO:BP	cartilage condensation	GO:0001502	0.028309707	1.548064627	21	14	2	27543	COL2A1,COL11A1
Chond2	GO:BP	cell aggregation	GO:0098743	0.040395477	1.393667255	25	14	2	27543	COL2A1,COL11A1
Chond2	GO:BP	system development	GO:0048731	0.044858515	1.34815511	4533	14	9	27543	ABI3BP,FN1,SPARC,COL1A2,COL2A1,COL3A1,COL5A1,COL5A2,COL11A1
Chond2	GO:CC	collagen-containing extracellular matrix	GO:0062023	2.62E-20	19.58211465	369	13	12	27317	ABI3BP,FN1,SPARC,COL1A2,COL2A1,COL3A1,PRELP,COL5A1,COL5A2,COL11A1,CILP,COL6A1
Chond2	GO:CC	extracellular matrix	GO:0031012	9.73E-19	18.01168529	497	13	12	27317	ABI3BP,FN1,SPARC,COL1A2,COL2A1,COL3A1,PRELP,COL5A1,COL5A2,COL11A1,CILP,COL6A1
Chond2	GO:CC	external encapsulating structure	GO:0030312	1.02E-18	17.99055049	499	13	12	27317	ABI3BP,FN1,SPARC,COL1A2,COL2A1,COL3A1,PRELP,COL5A1,COL5A2,COL11A1,CILP,COL6A1
Chond2	GO:CC	banded collagen fibril	GO:0098643	9.06E-17	16.04280097	11	13	6	27317	COL1A2,COL2A1,COL3A1,COL5A1,COL5A2,COL11A1
Chond2	GO:CC	fibrillar collagen trimer	GO:0005583	9.06E-17	16.04280097	11	13	6	27317	COL1A2,COL2A1,COL3A1,COL5A1,COL5A2,COL11A1
Chond2	GO:CC	complex of collagen trimers	GO:0098644	5.31E-15	14.27472468	19	13	6	27317	COL1A2,COL2A1,COL3A1,COL5A1,COL5A2,COL11A1
Chond2	GO:CC	collagen trimer	GO:0005581	2.45E-13	12.61136372	85	13	7	27317	COL1A2,COL2A1,COL3A1,COL5A1,COL5A2,COL11A1,COL6A1
Chond2	GO:CC	extracellular region	GO:0005576	8.51E-10	9.070125148	2757	13	12	27317	FN1,SPARC,COL1A2,COL2A1,COL3A1,PRELP,VCAN,COL5A1,COL5A2,COL11A1,CILP,COL6A1
Chond2	GO:CC	extracellular space	GO:0005615	1.23E-09	8.910750765	1974	13	11	27317	FN1,SPARC,COL1A2,COL2A1,COL3A1,PRELP,COL5A1,COL5A2,COL11A1,CILP,COL6A1
Chond2	GO:CC	cell periphery	GO:0071944	1.31E-06	5.881107673	6988	13	13	27317	ABI3BP,FN1,SPARC,COL1A2,COL2A1,COL3A1,PRELP,VCAN,COL5A1,COL5A2,COL11A1,CILP,COL6A1
Chond2	GO:CC	basement membrane	GO:0005604	1.37E-05	4.864610595	115	13	4	27317	FN1,SPARC,COL2A1,COL5A1
Chond2	GO:CC	collagen type V trimer	GO:0005588	8.27E-05	4.082263545	4	13	2	27317	COL5A1,COL5A2
Chond2	GO:CC	supramolecular fiber	GO:0099512	0.000224157	3.64944861	1007	13	6	27317	COL1A2,COL2A1,COL3A1,COL5A1,COL5A2,COL11A1
Chond2	GO:CC	supramolecular polymer	GO:0099081	0.000234659	3.629562866	1015	13	6	27317	COL1A2,COL2A1,COL3A1,COL5A1,COL5A2,COL11A1
Chond2	GO:CC	supramolecular complex	GO:0099080	0.001163179	2.934353403	1341	13	6	27317	COL1A2,COL2A1,COL3A1,COL5A1,COL5A2,COL11A1
Chond2	GO:CC	collagen type II trimer	GO:0005585	0.031409013	1.502945715	1	13	1	27317	COL2A1
Chond2	GO:CC	collagen type XI trimer	GO:0005592	0.031409013	1.502945715	1	13	1	27317	COL11A1
Chond2	GO:CC	collagen type III trimer	GO:0005586	0.031409013	1.502945715	1	13	1	27317	COL3A1
Chond3	GO:MF	heat shock protein binding	GO:0031072	8.00E-05	4.096925604	136	13	4	25412	ZFP36,DNAJB1,HSPA1A,NFKBIA
Chond3	GO:MF	enzyme binding	GO:0019899	0.00049766	3.303066941	2265	13	8	25412	JUN,ZFP36,DNAJB1,PPP1R15A,DUSP1,EGR1,HSPA1A,NFKBIA
Chond3	GO:MF	RNA polymerase II core promoter sequence-specific DNA binding	GO:0000979	0.007467296	2.126836609	21	13	2	25412	FOS,EGR1
Chond3	GO:MF	R-SMAD binding	GO:0070412	0.010655259	1.972436004	25	13	2	25412	JUN,FOS
Chond3	GO:MF	DNA-binding transcription activator activity, RNA polymerase II-specific	GO:0001228	0.014034311	1.852808918	504	13	4	25412	ATF3,JUN,FOS,EGR1
Chond3	GO:MF	DNA-binding transcription activator activity	GO:0001216	0.014691444	1.832935504	510	13	4	25412	ATF3,JUN,FOS,EGR1
Chond3	GO:MF	transcription regulator activity	GO:0140110	0.021305928	1.671499545	1811	13	6	25412	ATF3,JUN,FOS,DNAJB1,EGR1,HSPA1A
Chond3	GO:MF	protein folding chaperone	GO:0044183	0.026212372	1.581493684	39	13	2	25412	DNAJB1,HSPA1A
Chond3	GO:MF	protein binding	GO:0005515	0.028776171	1.540967	10481	13	12	25412	ATF3,FRZB,CHRDL2,JUN,FOS,ZFP36,DNAJB1,PPP1R15A,DUSP1,EGR1,HSPA1A,NFKBIA
Chond3	GO:MF	core promoter sequence-specific DNA binding	GO:0001046	0.034959995	1.456428633	45	13	2	25412	FOS,EGR1
Chond3	GO:BP	regulation of transcription from RNA polymerase II promoter in response to stress	GO:0043618	4.19E-11	10.37776951	48	13	6	27543	ATF3,JUN,DNAJB1,PPP1R15A,EGR1,HSPA1A
Chond3	GO:BP	regulation of DNA-templated transcription in response to stress	GO:0043620	6.95E-11	10.15830038	52	13	6	27543	ATF3,JUN,DNAJB1,PPP1R15A,EGR1,HSPA1A
Chond3	GO:BP	negative regulation of transcription from RNA polymerase II promoter in response to stress	GO:0097201	1.79E-08	7.746445838	12	13	4	27543	JUN,DNAJB1,PPP1R15A,HSPA1A
Chond3	GO:BP	positive regulation of cell death	GO:0010942	8.44E-06	5.073477659	664	13	7	27543	ATF3,FRZB,JUN,FOS,PPP1R15A,DUSP1,EGR1
Chond3	GO:BP	regulation of transcription by RNA polymerase II	GO:0006357	9.82E-06	5.008041059	2494	13	10	27543	ATF3,JUN,FOS,ZFP36,IER2,DNAJB1,PPP1R15A,EGR1,HSPA1A,NFKBIA
Chond3	GO:BP	regulation of cell population proliferation	GO:0042127	1.22E-05	4.912860748	1764	13	9	27543	ATF3,FRZB,JUN,ZFP36,PPP1R15A,DUSP1,EGR1,HSPA1A,NFKBIA
Chond3	GO:BP	transcription by RNA polymerase II	GO:0006366	1.27E-05	4.89749494	2560	13	10	27543	ATF3,JUN,FOS,ZFP36,IER2,DNAJB1,PPP1R15A,EGR1,HSPA1A,NFKBIA
Chond3	GO:BP	regulation of cell death	GO:0010941	1.43E-05	4.844357517	1796	13	9	27543	ATF3,FRZB,JUN,FOS,ZFP36,PPP1R15A,DUSP1,EGR1,HSPA1A
Chond3	GO:BP	cellular response to stress	GO:0033554	2.00E-05	4.698800207	1866	13	9	27543	ATF3,JUN,FOS,ZFP36,DNAJB1,PPP1R15A,DUSP1,EGR1,HSPA1A
Chond3	GO:BP	regulation of macromolecule biosynthetic process	GO:0010556	3.77E-05	4.423864587	3953	13	11	27543	ATF3,JUN,FOS,ZFP36,IER2,DNAJB1,PPP1R15A,DUSP1,EGR1,HSPA1A,NFKBIA
Chond3	GO:BP	nucleobase-containing compound biosynthetic process	GO:0034654	3.96E-05	4.402732025	3971	13	11	27543	ATF3,JUN,FOS,ZFP36,IER2,DNAJB1,PPP1R15A,DUSP1,EGR1,HSPA1A,NFKBIA
Chond3	GO:BP	heterocycle biosynthetic process	GO:0018130	4.74E-05	4.323782315	4039	13	11	27543	ATF3,JUN,FOS,ZFP36,IER2,DNAJB1,PPP1R15A,DUSP1,EGR1,HSPA1A,NFKBIA
Chond3	GO:BP	aromatic compound biosynthetic process	GO:0019438	4.88E-05	4.31114036	4050	13	11	27543	ATF3,JUN,FOS,ZFP36,IER2,DNAJB1,PPP1R15A,DUSP1,EGR1,HSPA1A,NFKBIA
Chond3	GO:BP	regulation of nucleobase-containing compound metabolic process	GO:0019219	5.40E-05	4.267739964	4088	13	11	27543	ATF3,JUN,FOS,ZFP36,IER2,DNAJB1,PPP1R15A,DUSP1,EGR1,HSPA1A,NFKBIA
Chond3	GO:BP	regulation of myeloid cell differentiation	GO:0045637	5.77E-05	4.239120153	230	13	5	27543	JUN,FOS,ZFP36,HSPA1A,NFKBIA
Chond3	GO:BP	cell population proliferation	GO:0008283	5.83E-05	4.234067329	2109	13	9	27543	ATF3,FRZB,JUN,ZFP36,PPP1R15A,DUSP1,EGR1,HSPA1A,NFKBIA
Chond3	GO:BP	regulation of cellular biosynthetic process	GO:0031326	6.12E-05	4.213511573	4136	13	11	27543	ATF3,JUN,FOS,ZFP36,IER2,DNAJB1,PPP1R15A,DUSP1,EGR1,HSPA1A,NFKBIA
Chond3	GO:BP	organic cyclic compound biosynthetic process	GO:1901362	7.26E-05	4.138897985	4203	13	11	27543	ATF3,JUN,FOS,ZFP36,IER2,DNAJB1,PPP1R15A,DUSP1,EGR1,HSPA1A,NFKBIA
Chond3	GO:BP	regulation of biosynthetic process	GO:0009889	7.58E-05	4.120162201	4220	13	11	27543	ATF3,JUN,FOS,ZFP36,IER2,DNAJB1,PPP1R15A,DUSP1,EGR1,HSPA1A,NFKBIA
Chond3	GO:BP	cell death	GO:0008219	8.70E-05	4.060463249	2208	13	9	27543	ATF3,FRZB,JUN,FOS,ZFP36,PPP1R15A,DUSP1,EGR1,HSPA1A
Chond3	GO:BP	negative regulation of transcription by RNA polymerase II	GO:0000122	0.000114871	3.93979087	971	13	7	27543	ATF3,JUN,ZFP36,DNAJB1,PPP1R15A,EGR1,HSPA1A
Chond3	GO:BP	regulation of apoptotic process	GO:0042981	0.0001513	3.82016095	1597	13	8	27543	ATF3,FRZB,JUN,ZFP36,PPP1R15A,DUSP1,EGR1,HSPA1A
Chond3	GO:BP	negative regulation of response to stimulus	GO:0048585	0.000159562	3.797070314	1608	13	8	27543	ATF3,FRZB,ZFP36,PPP1R15A,DUSP1,EGR1,HSPA1A,NFKBIA
Chond3	GO:BP	positive regulation of apoptotic process	GO:0043065	0.00016134	3.79225888	583	13	6	27543	ATF3,FRZB,JUN,PPP1R15A,DUSP1,EGR1
Chond3	GO:BP	negative regulation of macromolecule biosynthetic process	GO:0010558	0.000163445	3.786628784	1613	13	8	27543	ATF3,JUN,ZFP36,DNAJB1,PPP1R15A,DUSP1,EGR1,HSPA1A
Chond3	GO:BP	negative regulation of nucleobase-containing compound metabolic process	GO:0045934	0.000169018	3.772067024	1620	13	8	27543	ATF3,JUN,ZFP36,DNAJB1,PPP1R15A,DUSP1,EGR1,HSPA1A
Chond3	GO:BP	response to muscle stretch	GO:0035994	0.000176065	3.754326003	23	13	3	27543	JUN,FOS,NFKBIA
Chond3	GO:BP	regulation of programmed cell death	GO:0043067	0.000176425	3.753440587	1629	13	8	27543	ATF3,FRZB,JUN,ZFP36,PPP1R15A,DUSP1,EGR1,HSPA1A
Chond3	GO:BP	positive regulation of programmed cell death	GO:0043068	0.000180135	3.744401031	594	13	6	27543	ATF3,FRZB,JUN,PPP1R15A,DUSP1,EGR1
Chond3	GO:BP	negative regulation of cellular biosynthetic process	GO:0031327	0.000220865	3.655873523	1677	13	8	27543	ATF3,JUN,ZFP36,DNAJB1,PPP1R15A,DUSP1,EGR1,HSPA1A
Chond3	GO:BP	regulation of transcription, DNA-templated	GO:0006355	0.000243695	3.613152745	3474	13	10	27543	ATF3,JUN,FOS,ZFP36,IER2,DNAJB1,PPP1R15A,EGR1,HSPA1A,NFKBIA
Chond3	GO:BP	regulation of nucleic acid-templated transcription	GO:1903506	0.000244371	3.611949633	3475	13	10	27543	ATF3,JUN,FOS,ZFP36,IER2,DNAJB1,PPP1R15A,EGR1,HSPA1A,NFKBIA
Chond3	GO:BP	regulation of RNA biosynthetic process	GO:2001141	0.00024984	3.602337766	3483	13	10	27543	ATF3,JUN,FOS,ZFP36,IER2,DNAJB1,PPP1R15A,EGR1,HSPA1A,NFKBIA
Chond3	GO:BP	negative regulation of biosynthetic process	GO:0009890	0.000268592	3.570907269	1720	13	8	27543	ATF3,JUN,ZFP36,DNAJB1,PPP1R15A,DUSP1,EGR1,HSPA1A
Chond3	GO:BP	cellular nitrogen compound biosynthetic process	GO:0044271	0.00028246	3.549043017	4774	13	11	27543	ATF3,JUN,FOS,ZFP36,IER2,DNAJB1,PPP1R15A,DUSP1,EGR1,HSPA1A,NFKBIA
Chond3	GO:BP	macromolecule biosynthetic process	GO:0009059	0.00029727	3.526848287	4797	13	11	27543	ATF3,JUN,FOS,ZFP36,IER2,DNAJB1,PPP1R15A,DUSP1,EGR1,HSPA1A,NFKBIA
Chond3	GO:BP	transcription, DNA-templated	GO:0006351	0.000339635	3.468987811	3596	13	10	27543	ATF3,JUN,FOS,ZFP36,IER2,DNAJB1,PPP1R15A,EGR1,HSPA1A,NFKBIA
Chond3	GO:BP	nucleic acid-templated transcription	GO:0097659	0.000340543	3.467827424	3597	13	10	27543	ATF3,JUN,FOS,ZFP36,IER2,DNAJB1,PPP1R15A,EGR1,HSPA1A,NFKBIA
Chond3	GO:BP	RNA biosynthetic process	GO:0032774	0.000356326	3.448152452	3614	13	10	27543	ATF3,JUN,FOS,ZFP36,IER2,DNAJB1,PPP1R15A,EGR1,HSPA1A,NFKBIA
Chond3	GO:BP	response to cytokine	GO:0034097	0.000374568	3.42646959	1155	13	7	27543	JUN,FOS,ZFP36,DUSP1,EGR1,HSPA1A,NFKBIA
Chond3	GO:BP	positive regulation of RNA metabolic process	GO:0051254	0.000444322	3.352302333	1836	13	8	27543	ATF3,JUN,FOS,ZFP36,IER2,PPP1R15A,EGR1,NFKBIA
Chond3	GO:BP	response to organic substance	GO:0010033	0.000507966	3.294165259	3750	13	10	27543	ATF3,JUN,FOS,ZFP36,IER2,PPP1R15A,DUSP1,EGR1,HSPA1A,NFKBIA
Chond3	GO:BP	regulation of RNA metabolic process	GO:0051252	0.000552478	3.257685274	3783	13	10	27543	ATF3,JUN,FOS,ZFP36,IER2,DNAJB1,PPP1R15A,EGR1,HSPA1A,NFKBIA
Chond3	GO:BP	cellular response to organic substance	GO:0071310	0.000668267	3.175049986	2794	13	9	27543	ATF3,JUN,FOS,ZFP36,PPP1R15A,DUSP1,EGR1,HSPA1A,NFKBIA
Chond3	GO:BP	apoptotic process	GO:0006915	0.00077268	3.112000568	1973	13	8	27543	ATF3,FRZB,JUN,ZFP36,PPP1R15A,DUSP1,EGR1,HSPA1A
Chond3	GO:BP	response to stress	GO:0006950	0.000819428	3.086488942	3942	13	10	27543	ATF3,JUN,FOS,ZFP36,DNAJB1,PPP1R15A,DUSP1,EGR1,HSPA1A,NFKBIA
Chond3	GO:BP	regulation of hemopoiesis	GO:1903706	0.000896683	3.047361005	400	13	5	27543	JUN,FOS,ZFP36,HSPA1A,NFKBIA
Chond3	GO:BP	programmed cell death	GO:0012501	0.000964959	3.015490986	2031	13	8	27543	ATF3,FRZB,JUN,ZFP36,PPP1R15A,DUSP1,EGR1,HSPA1A
Chond3	GO:BP	positive regulation of nucleobase-containing compound metabolic process	GO:0045935	0.001032459	2.986127293	2049	13	8	27543	ATF3,JUN,FOS,ZFP36,IER2,PPP1R15A,EGR1,NFKBIA
Chond3	GO:BP	negative regulation of transcription, DNA-templated	GO:0045892	0.001218801	2.914067237	1375	13	7	27543	ATF3,JUN,ZFP36,DNAJB1,PPP1R15A,EGR1,HSPA1A
Chond3	GO:BP	negative regulation of nucleic acid-templated transcription	GO:1903507	0.001230803	2.909811366	1377	13	7	27543	ATF3,JUN,ZFP36,DNAJB1,PPP1R15A,EGR1,HSPA1A
Chond3	GO:BP	negative regulation of RNA biosynthetic process	GO:1902679	0.001236842	2.907685851	1378	13	7	27543	ATF3,JUN,ZFP36,DNAJB1,PPP1R15A,EGR1,HSPA1A
Chond3	GO:BP	myeloid cell differentiation	GO:0030099	0.001294851	2.887780166	431	13	5	27543	JUN,FOS,ZFP36,HSPA1A,NFKBIA
Chond3	GO:BP	cellular biosynthetic process	GO:0044249	0.001849797	2.732875875	5701	13	11	27543	ATF3,JUN,FOS,ZFP36,IER2,DNAJB1,PPP1R15A,DUSP1,EGR1,HSPA1A,NFKBIA
Chond3	GO:BP	positive regulation of nitrogen compound metabolic process	GO:0051173	0.002012511	2.696261685	3177	13	9	27543	ATF3,JUN,FOS,ZFP36,IER2,PPP1R15A,EGR1,HSPA1A,NFKBIA
Chond3	GO:BP	negative regulation of RNA metabolic process	GO:0051253	0.002083232	2.681262265	1489	13	7	27543	ATF3,JUN,ZFP36,DNAJB1,PPP1R15A,EGR1,HSPA1A
Chond3	GO:BP	organic substance biosynthetic process	GO:1901576	0.002099841	2.677813561	5770	13	11	27543	ATF3,JUN,FOS,ZFP36,IER2,DNAJB1,PPP1R15A,DUSP1,EGR1,HSPA1A,NFKBIA
Chond3	GO:BP	regulation of multicellular organismal development	GO:2000026	0.002130673	2.671483131	1494	13	7	27543	FRZB,JUN,FOS,ZFP36,PPP1R15A,HSPA1A,NFKBIA
Chond3	GO:BP	regulation of nitrogen compound metabolic process	GO:0051171	0.002205685	2.656456521	5797	13	11	27543	ATF3,JUN,FOS,ZFP36,IER2,DNAJB1,PPP1R15A,DUSP1,EGR1,HSPA1A,NFKBIA
Chond3	GO:BP	negative regulation of transcription from RNA polymerase II promoter in response to endoplasmic reticulum stress	GO:1990441	0.002500699	2.601938502	5	13	2	27543	JUN,PPP1R15A
Chond3	GO:BP	biosynthetic process	GO:0009058	0.002543512	2.594566221	5876	13	11	27543	ATF3,JUN,FOS,ZFP36,IER2,DNAJB1,PPP1R15A,DUSP1,EGR1,HSPA1A,NFKBIA
Chond3	GO:BP	regulation of primary metabolic process	GO:0080090	0.003010947	2.521296837	5971	13	11	27543	ATF3,JUN,FOS,ZFP36,IER2,DNAJB1,PPP1R15A,DUSP1,EGR1,HSPA1A,NFKBIA
Chond3	GO:BP	hemopoiesis	GO:0030097	0.003172748	2.49856445	970	13	6	27543	JUN,FOS,ZFP36,EGR1,HSPA1A,NFKBIA
Chond3	GO:BP	positive regulation of cellular metabolic process	GO:0031325	0.003466054	2.46016471	3386	13	9	27543	ATF3,JUN,FOS,ZFP36,IER2,PPP1R15A,EGR1,HSPA1A,NFKBIA
Chond3	GO:BP	positive regulation of cellular process	GO:0048522	0.00359135	2.444742302	6072	13	11	27543	ATF3,FRZB,JUN,FOS,ZFP36,IER2,PPP1R15A,DUSP1,EGR1,HSPA1A,NFKBIA
Chond3	GO:BP	regulation of cellular metabolic process	GO:0031323	0.003788646	2.42151602	6103	13	11	27543	ATF3,JUN,FOS,ZFP36,IER2,DNAJB1,PPP1R15A,DUSP1,EGR1,HSPA1A,NFKBIA
Chond3	GO:BP	cellular response to chemical stimulus	GO:0070887	0.004135461	2.383476096	3457	13	9	27543	ATF3,JUN,FOS,ZFP36,PPP1R15A,DUSP1,EGR1,HSPA1A,NFKBIA
Chond3	GO:BP	hematopoietic or lymphoid organ development	GO:0048534	0.00414954	2.382000072	1016	13	6	27543	JUN,FOS,ZFP36,EGR1,HSPA1A,NFKBIA
Chond3	GO:BP	anatomical structure development	GO:0048856	0.004365752	2.359940969	6186	13	11	27543	ATF3,FRZB,JUN,FOS,ZFP36,IER2,PPP1R15A,DUSP1,EGR1,HSPA1A,NFKBIA
Chond3	GO:BP	positive regulation of nucleic acid-templated transcription	GO:1903508	0.004825397	2.316466939	1688	13	7	27543	ATF3,JUN,FOS,IER2,PPP1R15A,EGR1,NFKBIA
Chond3	GO:BP	positive regulation of transcription, DNA-templated	GO:0045893	0.004825397	2.316466939	1688	13	7	27543	ATF3,JUN,FOS,IER2,PPP1R15A,EGR1,NFKBIA
Chond3	GO:BP	positive regulation of RNA biosynthetic process	GO:1902680	0.00494102	2.306183417	1694	13	7	27543	ATF3,JUN,FOS,IER2,PPP1R15A,EGR1,NFKBIA
Chond3	GO:BP	negative regulation of nitrogen compound metabolic process	GO:0051172	0.005285183	2.276939955	2539	13	8	27543	ATF3,JUN,ZFP36,DNAJB1,PPP1R15A,DUSP1,EGR1,HSPA1A
Chond3	GO:BP	positive regulation of miRNA transcription	GO:1902895	0.005372768	2.269801901	70	13	3	27543	JUN,FOS,EGR1
Chond3	GO:BP	positive regulation of macromolecule metabolic process	GO:0010604	0.005725382	2.242195505	3592	13	9	27543	ATF3,JUN,FOS,ZFP36,IER2,PPP1R15A,EGR1,HSPA1A,NFKBIA
Chond3	GO:BP	immune system development	GO:0002520	0.005906487	2.228670765	1080	13	6	27543	JUN,FOS,ZFP36,EGR1,HSPA1A,NFKBIA
Chond3	GO:BP	negative regulation of cellular metabolic process	GO:0031324	0.007728784	2.111888849	2670	13	8	27543	ATF3,JUN,ZFP36,DNAJB1,PPP1R15A,DUSP1,EGR1,HSPA1A
Chond3	GO:BP	multicellular organism development	GO:0007275	0.008521751	2.069471138	5045	13	10	27543	FRZB,JUN,FOS,ZFP36,IER2,PPP1R15A,DUSP1,EGR1,HSPA1A,NFKBIA
Chond3	GO:BP	positive regulation of biological process	GO:0048518	0.009005273	2.045503128	6629	13	11	27543	ATF3,FRZB,JUN,FOS,ZFP36,IER2,PPP1R15A,DUSP1,EGR1,HSPA1A,NFKBIA
Chond3	GO:BP	regulation of miRNA transcription	GO:1902893	0.010001027	1.999955414	86	13	3	27543	JUN,FOS,EGR1
Chond3	GO:BP	skeletal muscle cell differentiation	GO:0035914	0.010001027	1.999955414	86	13	3	27543	ATF3,FOS,EGR1
Chond3	GO:BP	miRNA transcription	GO:0061614	0.010355383	1.984833842	87	13	3	27543	JUN,FOS,EGR1
Chond3	GO:BP	negative regulation of cellular process	GO:0048523	0.010438106	1.981378316	5155	13	10	27543	ATF3,FRZB,JUN,ZFP36,DNAJB1,PPP1R15A,DUSP1,EGR1,HSPA1A,NFKBIA
Chond3	GO:BP	positive regulation of macromolecule biosynthetic process	GO:0010557	0.011012919	1.958097543	1911	13	7	27543	ATF3,JUN,FOS,IER2,PPP1R15A,EGR1,NFKBIA
Chond3	GO:BP	developmental process	GO:0032502	0.01153216	1.938089323	6788	13	11	27543	ATF3,FRZB,JUN,FOS,ZFP36,IER2,PPP1R15A,DUSP1,EGR1,HSPA1A,NFKBIA
Chond3	GO:BP	positive regulation of metabolic process	GO:0009893	0.011678223	1.932623228	3908	13	9	27543	ATF3,JUN,FOS,ZFP36,IER2,PPP1R15A,EGR1,HSPA1A,NFKBIA
Chond3	GO:BP	cellular response to unfolded protein	GO:0034620	0.011855772	1.926070152	91	13	3	27543	ATF3,PPP1R15A,HSPA1A
Chond3	GO:BP	regulation of response to stimulus	GO:0048583	0.012139227	1.91580895	3926	13	9	27543	ATF3,FRZB,JUN,ZFP36,PPP1R15A,DUSP1,EGR1,HSPA1A,NFKBIA
Chond3	GO:BP	regulation of macromolecule metabolic process	GO:0060255	0.012204487	1.91348046	6825	13	11	27543	ATF3,JUN,FOS,ZFP36,IER2,DNAJB1,PPP1R15A,DUSP1,EGR1,HSPA1A,NFKBIA
Chond3	GO:BP	negative regulation of signal transduction	GO:0009968	0.012540917	1.901670692	1231	13	6	27543	ATF3,FRZB,DUSP1,EGR1,HSPA1A,NFKBIA
Chond3	GO:BP	regulation of multicellular organismal process	GO:0051239	0.012760465	1.894133501	2854	13	8	27543	FRZB,JUN,FOS,ZFP36,PPP1R15A,EGR1,HSPA1A,NFKBIA
Chond3	GO:BP	negative regulation of inclusion body assembly	GO:0090084	0.013731889	1.862269718	11	13	2	27543	DNAJB1,HSPA1A
Chond3	GO:BP	response to growth factor	GO:0070848	0.015946596	1.797332006	721	13	5	27543	JUN,FOS,ZFP36,IER2,EGR1
Chond3	GO:BP	positive regulation of transcription by RNA polymerase II	GO:0045944	0.015966112	1.796800836	1284	13	6	27543	ATF3,JUN,FOS,IER2,EGR1,NFKBIA
Chond3	GO:BP	positive regulation of cellular biosynthetic process	GO:0031328	0.016420287	1.784619246	2030	13	7	27543	ATF3,JUN,FOS,IER2,PPP1R15A,EGR1,NFKBIA
Chond3	GO:BP	regulation of gene expression	GO:0010468	0.016558301	1.780984224	5415	13	10	27543	ATF3,JUN,FOS,ZFP36,IER2,DNAJB1,PPP1R15A,EGR1,HSPA1A,NFKBIA
Chond3	GO:BP	tissue development	GO:0009888	0.017293195	1.762124773	2046	13	7	27543	ATF3,FRZB,JUN,FOS,ZFP36,DUSP1,EGR1
Chond3	GO:BP	negative regulation of cell population proliferation	GO:0008285	0.017615661	1.75410106	736	13	5	27543	FRZB,JUN,PPP1R15A,DUSP1,HSPA1A
Chond3	GO:BP	regulation of molecular function	GO:0065009	0.018682032	1.728575889	3003	13	8	27543	JUN,ZFP36,DNAJB1,PPP1R15A,DUSP1,EGR1,HSPA1A,NFKBIA
Chond3	GO:BP	positive regulation of biosynthetic process	GO:0009891	0.019277831	1.714941835	2080	13	7	27543	ATF3,JUN,FOS,IER2,PPP1R15A,EGR1,NFKBIA
Chond3	GO:BP	positive regulation of myeloid cell differentiation	GO:0045639	0.020387246	1.690641431	109	13	3	27543	JUN,FOS,HSPA1A
Chond3	GO:BP	cellular response to topologically incorrect protein	GO:0035967	0.021529297	1.666970148	111	13	3	27543	ATF3,PPP1R15A,HSPA1A
Chond3	GO:BP	negative regulation of cell communication	GO:0010648	0.023217686	1.634181068	1371	13	6	27543	ATF3,FRZB,DUSP1,EGR1,HSPA1A,NFKBIA
Chond3	GO:BP	negative regulation of signaling	GO:0023057	0.023606479	1.626968779	1375	13	6	27543	ATF3,FRZB,DUSP1,EGR1,HSPA1A,NFKBIA
Chond3	GO:BP	response to unfolded protein	GO:0006986	0.024567232	1.609643771	116	13	3	27543	ATF3,PPP1R15A,HSPA1A
Chond3	GO:BP	regulation of metabolic process	GO:0019222	0.025268847	1.597414582	7320	13	11	27543	ATF3,JUN,FOS,ZFP36,IER2,DNAJB1,PPP1R15A,DUSP1,EGR1,HSPA1A,NFKBIA
Chond3	GO:BP	positive regulation of neuron death	GO:1901216	0.027191429	1.565567973	120	13	3	27543	JUN,FOS,EGR1
Chond3	GO:BP	peptidyl-serine dephosphorylation	GO:0070262	0.029920621	1.524029397	16	13	2	27543	PPP1R15A,DUSP1
Chond3	GO:BP	nucleotide-binding oligomerization domain containing 2 signaling pathway	GO:0070431	0.033901009	1.46978738	17	13	2	27543	HSPA1A,NFKBIA
Chond3	GO:BP	response to chemical	GO:0042221	0.035696565	1.447373576	5880	13	10	27543	ATF3,JUN,FOS,ZFP36,IER2,PPP1R15A,DUSP1,EGR1,HSPA1A,NFKBIA
Chond3	GO:BP	nucleotide-binding oligomerization domain containing signaling pathway	GO:0070423	0.038128481	1.418750502	18	13	2	27543	HSPA1A,NFKBIA
Chond3	GO:BP	regulation of immune system process	GO:0002682	0.039748077	1.400683872	1507	13	6	27543	JUN,FOS,ZFP36,DUSP1,HSPA1A,NFKBIA
Chond3	GO:BP	system development	GO:0048731	0.040447072	1.393112907	4533	13	9	27543	FRZB,JUN,FOS,ZFP36,IER2,PPP1R15A,EGR1,HSPA1A,NFKBIA
Chond3	GO:BP	negative regulation of macromolecule metabolic process	GO:0010605	0.04113934	1.385742684	3339	13	8	27543	ATF3,JUN,ZFP36,DNAJB1,PPP1R15A,DUSP1,EGR1,HSPA1A
Chond3	GO:BP	response to topologically incorrect protein	GO:0035966	0.041288425	1.384171686	138	13	3	27543	ATF3,PPP1R15A,HSPA1A
Chond3	GO:BP	regulation of inclusion body assembly	GO:0090083	0.042602838	1.370561466	19	13	2	27543	DNAJB1,HSPA1A
Chond3	GO:BP	nucleotide-binding domain, leucine rich repeat containing receptor signaling pathway	GO:0035872	0.042602838	1.370561466	19	13	2	27543	HSPA1A,NFKBIA
Chond3	GO:BP	negative regulation of biological process	GO:0048519	0.04279181	1.368639346	5996	13	10	27543	ATF3,FRZB,JUN,ZFP36,DNAJB1,PPP1R15A,DUSP1,EGR1,HSPA1A,NFKBIA
Chond3	GO:BP	cell differentiation	GO:0030154	0.049626569	1.304285753	4646	13	9	27543	ATF3,FRZB,JUN,FOS,ZFP36,IER2,EGR1,HSPA1A,NFKBIA
Chond3	GO:BP	nucleic acid metabolic process	GO:0090304	0.049695927	1.303679206	7815	13	11	27543	ATF3,JUN,FOS,ZFP36,IER2,DNAJB1,PPP1R15A,DUSP1,EGR1,HSPA1A,NFKBIA
Chond3	GO:CC	transcription factor AP-1 complex	GO:0035976	0.000238138	3.623170491	5	13	2	27317	JUN,FOS
Chond3	GO:CC	RNA polymerase II transcription regulator complex	GO:0090575	0.018514055	1.732498445	232	13	3	27317	ATF3,JUN,FOS
Chond3	GO:CC	cytoplasm	GO:0005737	0.025754994	1.589138544	11416	13	12	27317	FRZB,JUN,FOS,ZFP36,IER2,DNAJB1,PPP1R15A,DUSP1,EGR1,SLC2A3,HSPA1A,NFKBIA
Chond4	GO:MF	RISC complex binding	GO:1905172	0.047582443	1.32255326	4	10	1	20183	NEAT1
Chond4	GO:MF	cytoskeleton-nuclear membrane anchor activity	GO:0140444	0.047582443	1.32255326	5	10	1	20183	SYNE1
Chond4	GO:MF	natural killer cell lectin-like receptor binding	GO:0046703	0.047582443	1.32255326	8	10	1	20183	HLA-E
Chond4	GO:MF	T cell receptor binding	GO:0042608	0.047582443	1.32255326	10	10	1	20183	HLA-E
Chond4	GO:MF	beta-2-microglobulin binding	GO:0030881	0.047582443	1.32255326	7	10	1	20183	HLA-E
Chond4	GO:MF	JUN kinase binding	GO:0008432	0.047582443	1.32255326	9	10	1	20183	SPAG9
Chond4	GO:MF	iron ion transmembrane transporter activity	GO:0005381	0.047582443	1.32255326	10	10	1	20183	SLC25A37
Chond4	GO:MF	MAP-kinase scaffold activity	GO:0005078	0.047582443	1.32255326	11	10	1	20183	SPAG9
Chond4	GO:BP	positive regulation of type IIa hypersensitivity	GO:0001798	0.038303008	1.416767113	2	9	1	21100	HLA-E
Chond4	GO:BP	positive regulation of type II hypersensitivity	GO:0002894	0.038303008	1.416767113	2	9	1	21100	HLA-E
Chond4	GO:BP	natural killer cell tolerance induction	GO:0002519	0.038303008	1.416767113	3	9	1	21100	HLA-E
Chond4	GO:BP	negative regulation of dendrite extension	GO:1903860	0.038303008	1.416767113	3	9	1	21100	SPAG9
Chond4	GO:BP	antigen processing and presentation of exogenous peptide antigen via MHC class Ib	GO:0002477	0.038303008	1.416767113	3	9	1	21100	HLA-E
Chond4	GO:BP	synoviocyte proliferation	GO:0002941	0.038303008	1.416767113	3	9	1	21100	NEAT1
Chond4	GO:BP	TRAIL production	GO:0032639	0.038303008	1.416767113	2	9	1	21100	HLA-E
Chond4	GO:BP	regulation of TRAIL production	GO:0032679	0.038303008	1.416767113	2	9	1	21100	HLA-E
Chond4	GO:BP	positive regulation of antibody-dependent cellular cytotoxicity	GO:0001815	0.038303008	1.416767113	1	9	1	21100	HLA-E
Chond4	GO:BP	regulation of antibody-dependent cellular cytotoxicity	GO:0001813	0.038303008	1.416767113	2	9	1	21100	HLA-E
Chond4	GO:BP	regulation of type II hypersensitivity	GO:0002892	0.038303008	1.416767113	3	9	1	21100	HLA-E
Chond4	GO:BP	positive regulation of TRAIL production	GO:0032759	0.038303008	1.416767113	2	9	1	21100	HLA-E
Chond4	GO:BP	nuclear matrix organization	GO:0043578	0.038303008	1.416767113	3	9	1	21100	SYNE1
Chond4	GO:BP	iron import into the mitochondrion	GO:0048250	0.038303008	1.416767113	2	9	1	21100	SLC25A37
Chond4	GO:BP	nuclear matrix anchoring at nuclear membrane	GO:0090292	0.038303008	1.416767113	3	9	1	21100	SYNE1
Chond4	GO:BP	regulation of synoviocyte proliferation	GO:1901645	0.038303008	1.416767113	3	9	1	21100	NEAT1
Chond4	GO:BP	positive regulation of synoviocyte proliferation	GO:1901647	0.038303008	1.416767113	3	9	1	21100	NEAT1
Chond4	GO:BP	regulation of type IIa hypersensitivity	GO:0001796	0.038303008	1.416767113	3	9	1	21100	HLA-E
Chond4	GO:BP	positive regulation of inflammatory response	GO:0050729	0.042689238	1.369681602	139	9	2	21100	NEAT1,HLA-E
Chond4	GO:BP	positive regulation of hypersensitivity	GO:0002885	0.043766568	1.358857504	4	9	1	21100	HLA-E
Chond4	GO:BP	positive regulation of CD8-positive, alpha-beta T cell proliferation	GO:2000566	0.043766568	1.358857504	4	9	1	21100	HLA-E
Chond4	GO:BP	protection from natural killer cell mediated cytotoxicity	GO:0042270	0.045937476	1.337832871	6	9	1	21100	HLA-E
Chond4	GO:BP	positive regulation of hemoglobin biosynthetic process	GO:0046985	0.045937476	1.337832871	6	9	1	21100	SLC25A37
Chond4	GO:BP	antigen processing and presentation of exogenous peptide antigen via MHC class I, TAP-independent	GO:0002480	0.045937476	1.337832871	5	9	1	21100	HLA-E
Chond4	GO:BP	antigen processing and presentation of endogenous peptide antigen via MHC class Ib	GO:0002476	0.045937476	1.337832871	5	9	1	21100	HLA-E
Chond4	GO:BP	type II hypersensitivity	GO:0002445	0.045937476	1.337832871	6	9	1	21100	HLA-E
Chond4	GO:BP	antigen processing and presentation of peptide antigen via MHC class Ib	GO:0002428	0.045937476	1.337832871	6	9	1	21100	HLA-E
Chond4	GO:BP	type IIa hypersensitivity	GO:0001794	0.045937476	1.337832871	6	9	1	21100	HLA-E
Chond4	GO:BP	antibody-dependent cellular cytotoxicity	GO:0001788	0.045937476	1.337832871	5	9	1	21100	HLA-E
Chond4	GO:BP	positive regulation of acute inflammatory response to antigenic stimulus	GO:0002866	0.045937476	1.337832871	6	9	1	21100	HLA-E
Chond5	GO:MF	growth factor binding	GO:0019838	0.006724208	2.172358877	139	4	2	25412	COL1A1,IGFBP5
Chond5	GO:MF	protease binding	GO:0002020	0.011270289	1.948064964	180	4	2	25412	COL1A1,CFLAR
Chond5	GO:MF	cysteine-type endopeptidase activity involved in apoptotic signaling pathway	GO:0097199	0.047831639	1.320284734	8	4	1	25412	CFLAR
Chond5	GO:MF	insulin-like growth factor II binding	GO:0031995	0.047831639	1.320284734	8	4	1	25412	IGFBP5
Chond5	GO:BP	skeletal muscle adaptation	GO:0043501	0.002690953	2.570093896	24	4	2	27543	CFLAR,IGFBP5
Chond5	GO:BP	response to peptide hormone	GO:0043434	0.010146595	1.993679665	444	4	3	27543	COL1A1,CFLAR,IGFBP5
Chond5	GO:BP	cellular response to epidermal growth factor stimulus	GO:0071364	0.01145192	1.941121682	49	4	2	27543	COL1A1,CFLAR
Chond5	GO:BP	striated muscle adaptation	GO:0014888	0.012414782	1.906060913	51	4	2	27543	CFLAR,IGFBP5
Chond5	GO:BP	response to epidermal growth factor	GO:0070849	0.013931741	1.855994608	54	4	2	27543	COL1A1,CFLAR
Chond5	GO:BP	response to peptide	GO:1901652	0.015909944	1.798331347	516	4	3	27543	COL1A1,CFLAR,IGFBP5
Chond5	GO:BP	response to wounding	GO:0009611	0.019571332	1.708379622	553	4	3	27543	NEAT1,COL1A1,CFLAR
Chond5	GO:BP	cellular response to organic cyclic compound	GO:0071407	0.039242574	1.406242509	698	4	3	27543	COL1A1,CFLAR,IGFBP5
Chond5	GO:BP	cellular response to organonitrogen compound	GO:0071417	0.049993418	1.301087172	757	4	3	27543	COL1A1,CFLAR,IGFBP5
Chond5	GO:CC	collagen type I trimer	GO:0005584	0.015520618	1.809090995	2	4	1	27317	COL1A1
Chond5	GO:CC	insulin-like growth factor ternary complex	GO:0042567	0.031037827	1.508108698	4	4	1	27317	IGFBP5
Chond5	GO:CC	CD95 death-inducing signaling complex	GO:0031265	0.038795153	1.411222534	5	4	1	27317	CFLAR
Chond5	GO:CC	insulin-like growth factor binding protein complex	GO:0016942	0.038795153	1.411222534	5	4	1	27317	IGFBP5
Chond5	GO:CC	ripoptosome	GO:0097342	0.038795153	1.411222534	5	4	1	27317	CFLAR
