## Supplemental Table 3 for "Single-Cell and WGCNA Integrative Analysis Reveal the Key Chondrocytes Niches and Pathogenic Genes in Intervertebral Disc Degeneration"

### Sheet: Sheet1
$Health
[1] "COLLAGEN" "FN1" "LAMININ" "APP" "THBS" "CD99" "PECAM1" "CALCR" "VEGF" "MIF" "VISFATIN"
[12] "ANGPTL" "CHAD" "FGF" "ESAM" "CD46" "JAM" "GAS" "CDH5" "NOTCH" "PDGF" "PTPRM"
[23] "TENASCIN" "ANGPT" "MPZ" "SEMA3" "PROS" "SEMA6" "CXCL" "EPHB" "TGFb"
$Degeneration
[1] "COLLAGEN" "FN1" "ANNEXIN" "CD99" "CXCL" "MHC-I" "APP" "SPP1" "IL1" "VISFATIN"
[11] "THBS" "FGF" "ITGB2" "MHC-II" "TENASCIN" "ANGPTL" "PERIOSTIN" "ICAM" "TNF" "THY1"
[21] "GRN" "PDGF"
